# BA.2.12.1, BA.4 and BA.5 escape antibodies elicited by Omicron infection

**DOI:** 10.1101/2022.04.30.489997

**Authors:** Yunlong Cao, Ayijiang Yisimayi, Fanchong Jian, Weiliang Song, Tianhe Xiao, Lei Wang, Shuo Du, Jing Wang, Qianqian Li, Xiaosu Chen, Yuanling Yu, Peng Wang, Zhiying Zhang, Pulan Liu, Ran An, Xiaohua Hao, Yao Wang, Jing Wang, Rui Feng, Haiyan Sun, Lijuan Zhao, Wen Zhang, Dong Zhao, Jiang Zheng, Lingling Yu, Can Li, Na Zhang, Rui Wang, Xiao Niu, Sijie Yang, Xuetao Song, Yangyang Chai, Ye Hu, Yansong Shi, Linlin Zheng, Zhiqiang Li, Qingqing Gu, Fei Shao, Weijin Huang, Ronghua Jin, Zhongyang Shen, Youchun Wang, Xiangxi Wang, Junyu Xiao, Xiaoliang Sunney Xie

## Abstract

SARS-CoV-2 Omicron sublineages BA.2.12.1, BA.4 and BA.5 exhibit higher transmissibility over BA.2^1^. The new variants’ receptor binding and immune evasion capability require immediate investigation. Here, coupled with Spike structural comparisons, we show that BA.2.12.1 and BA.4/BA.5 exhibit comparable ACE2-binding affinities to BA.2. Importantly, BA.2.12.1 and BA.4/BA.5 display stronger neutralization evasion than BA.2 against the plasma from 3-dose vaccination and, most strikingly, from post-vaccination BA.1 infections. To delineate the underlying antibody evasion mechanism, we determined the escaping mutation profiles^2^, epitope distribution^3^ and Omicron neutralization efficacy of 1640 RBD-directed neutralizing antibodies (NAbs), including 614 isolated from BA.1 convalescents. Interestingly, post-vaccination BA.1 infection mainly recalls wildtype-induced humoral memory. The resulting elicited antibodies could neutralize both wildtype and BA.1 and are enriched on non-ACE2-competing epitopes. However, most of these cross-reactive NAbs are heavily escaped by L452Q, L452R and F486V. BA.1 infection can also induce new clones of BA.1-specific antibodies that potently neutralize BA.1; nevertheless, these NAbs are largely escaped by BA.2/BA.4/BA.5 due to D405N and F486V, and react weakly to pre-Omicron variants, exhibiting poor neutralization breadths. As for therapeutic NAbs, Bebtelovimab^4^ and Cilgavimab^5^ can effectively neutralize BA.2.12.1 and BA.4/BA.5, while the S371F, D405N and R408S mutations would undermine most broad sarbecovirus NAbs. Together, our results indicate that Omicron may evolve mutations to evade the humoral immunity elicited by BA.1 infection, suggesting that BA.1-derived vaccine boosters may not achieve broad-spectrum protection against new Omicron variants.
