## Supplementary Table 1 for "BA.2.12.1, BA.4 and BA.5 escape antibodies elicited by Omicron infection"

### Sheet: 总表
Sample Type	Gender	Age	the day of first positive qPCR testing	Clinical Classification	SARS-CoV-2 vaccination status	The first dose of vaccine		The second dose of vaccine		The third dose of vaccine		sampling time point 1	sampling time point 2	Samling Point	time interval between receiving vaccine and infection/days
						Vaccination Time	Vaccine Type	Vaccination Time	Vaccine Type	Vaccination Time	Vaccine Type
SARS convalescents	male	68	——	——	3	2021.06.21	inactivated vaccine	2021.07.16	inactivated vaccine	2021.08.27	recombinant RBD protein vaccine	2021.09.24		1 month after the 3rd dose
SARS convalescents	female	40	——	——	3	2021.04.01	inactivated vaccine	2021.04.24	inactivated vaccine	2021.08.27	recombinant RBD protein vaccine	2021.09.24		1 month after the 3rd dose
SARS convalescents	female	66	——	——	3	2021.06.21	inactivated vaccine	2021.07.14	inactivated vaccine	2021.08.27	recombinant RBD protein vaccine	2021.09.24		1 month after the 3rd dose
SARS convalescents	female	64	——	——	3	2021.03.13	inactivated vaccine	2021.04.07	inactivated vaccine	2021.09.06	recombinant RBD protein vaccine	2021.10.09		1 month after the 3rd dose
SARS convalescents	female	58	——	——	3	2021.02.16	inactivated vaccine	2021.03.09	inactivated vaccine	2021.09.06	recombinant RBD protein vaccine	2021.10.09		1 month after the 3rd dose
SARS convalescents	female	76	——	——	3	2021.03.16	inactivated vaccine	2021.04.14	inactivated vaccine	2021.09.06	recombinant RBD protein vaccine	2021.10.09		1 month after the 3rd dose
SARS convalescents	female	65	——	——	3	2021.04.29	inactivated vaccine	2021.06.02	inactivated vaccine	2021.09.06	recombinant RBD protein vaccine	2021.10.09		1 month after the 3rd dose
SARS convalescents	male	69	——	——	3	2021.04.29	inactivated vaccine	2021.06.02	inactivated vaccine	2021.09.06	recombinant RBD protein vaccine	2021.10.09		1 month after the 3rd dose
SARS convalescents	female	67	——	——	3	2021.03.11	inactivated vaccine	2021.04.07	inactivated vaccine	2021.09.06	recombinant RBD protein vaccine	2021.10.09		1 month after the 3rd dose
SARS convalescents	male	39	——	——	3	2021.02.25	inactivated vaccine	2021.03.18	inactivated vaccine	2021.09.06	recombinant RBD protein vaccine	2021.10.09		1 month after the 3rd dose
SARS convalescents	female	52	——	——	3	2021.03.27	inactivated vaccine	2021.04.25	inactivated vaccine	2021.09.06	recombinant RBD protein vaccine	2021.10.09		1 month after the 3rd dose
SARS convalescents	male	67	——	——	3	2021.03.15	inactivated vaccine	2021.04.12	inactivated vaccine	2021.09.06	recombinant RBD protein vaccine	2021.10.09		1 month after the 3rd dose
SARS convalescents	male	40	——	——	3	2021.01.02	inactivated vaccine	2021.01.21	inactivated vaccine	2021.09.06	recombinant RBD protein vaccine	2021.10.09		1 month after the 3rd dose
SARS convalescents	male	71	——	——	3	2021.03.15	inactivated vaccine	2021.04.10	inactivated vaccine	2021.09.13	recombinant RBD protein vaccine	2021.10.09		1 month after the 3rd dose
SARS convalescents	female	53	——	——	3	2021.04.02	inactivated vaccine	2021.04.23	inactivated vaccine	2021.09.13	recombinant RBD protein vaccine	2021.10.09		1 month after the 3rd dose
SARS convalescents	female	60	——	——	3	2021.04.11	inactivated vaccine	2021.05.08	inactivated vaccine	2021.09.13	recombinant RBD protein vaccine	2021.10.09		1 month after the 3rd dose
SARS convalescents	male	53	——	——	3	2021.01.14	inactivated vaccine	2021.02.04	inactivated vaccine	2021.09.13	recombinant RBD protein vaccine	2021.10.09		1 month after the 3rd dose
SARS convalescents	female	52	——	——	3	2021.03.10	inactivated vaccine	2021.03.31	inactivated vaccine	2021.11.22	recombinant RBD protein vaccine	2021.12.24		1 month after the 3rd dose
SARS convalescents	female	64	——	——	3	2021.04.21	inactivated vaccine	2021.05.12	inactivated vaccine	2021.11.22	recombinant RBD protein vaccine	2021.12.24		1 month after the 3rd dose
SARS convalescents	female	63	——	——	3	2021.05.21	inactivated vaccine	2021.06.11	inactivated vaccine	2021.11.22	recombinant RBD protein vaccine	2021.12.24		1 month after the 3rd dose
SARS convalescents	male	65	——	——	3	2021.04.21	inactivated vaccine	2021.05.12	inactivated vaccine	2021.11.22	recombinant RBD protein vaccine	2021.12.24		1 month after the 3rd dose
SARS convalescents	male	57	——	——	3	2021.04.22	inactivated vaccine	2021.05.15	inactivated vaccine	2021.11.22	recombinant RBD protein vaccine	2021.12.24		1 month after the 3rd dose
SARS convalescents	female	65	——	——	3	2021.04.11	inactivated vaccine	2021.05.12	inactivated vaccine	2021.11.22	recombinant RBD protein vaccine	2021.12.24		1 month after the 3rd dose
SARS convalescents	male	48	——	——	3	2021.05.12	inactivated vaccine	2021.06.05	inactivated vaccine	2021.11.22	recombinant RBD protein vaccine	2021.12.24		1 month after the 3rd dose
SARS convalescents	female	62	——	——	3	2021.04.12	inactivated vaccine	2021.05.08	inactivated vaccine	2021.11.22	recombinant RBD protein vaccine	2021.12.24		1 month after the 3rd dose
SARS convalescents	female	58	——	——	3	2021.04.11	inactivated vaccine	2021.05.02	inactivated vaccine	2021.11.22	recombinant RBD protein vaccine	2021.12.24		1 month after the 3rd dose
SARS convalescents	female	66	——	——	3	2021.05.06	inactivated vaccine	2021.05.27	inactivated vaccine	2021.11.22	recombinant RBD protein vaccine	2021.12.24		1 month after the 3rd dose
SARS convalescents	female	59	——	——	3	2021.04.16	inactivated vaccine	2021.05.19	inactivated vaccine	2021.11.22	recombinant RBD protein vaccine	2021.12.24		1 month after the 3rd dose
BA.1 convalescents	male	47	2022-01-16	moderate	3	2021-04-17	inactivated vaccine	2021-05-21	inactivated vaccine	2021-12-07	inactivated vaccine	2022-02-25	2022-04-02	1 and 2 month after recovery	40
BA.1 convalescents	male	35	2022-01-12	moderate	3	2021-04-18	inactivated vaccine	2021-05-22	inactivated vaccine	2021-12-03	inactivated vaccine	2022-02-25	2022-04-02	1 and 2 month after recovery	40
BA.1 convalescents	female	57	2022-01-11	moderate	3	2021-04-01	inactivated vaccine	2021-05-01	inactivated vaccine	2021-12-01	inactivated vaccine	2022-02-24	2022-03-23	1 and 2 month after recovery	41
BA.1 convalescents	female	36	2022-01-13	mild	3	2021-04-30	inactivated vaccine	2021-05-12	inactivated vaccine	2021-12-02	inactivated vaccine	2022-02-22	2022-03-26	1 and 2 month after recovery	42
BA.1 convalescents	male	51	2022-01-12	moderate	3	2021-04-19	inactivated vaccine	2021-05-21	inactivated vaccine	2021-11-30	inactivated vaccine	2022-02-24	2022-03-23	1 and 2 month after recovery	43
BA.1 convalescents	female	58	2022-01-15	moderate	3	2021-04-19	inactivated vaccine	2021-05-21	inactivated vaccine	2021-12-03	inactivated vaccine	2022-02-26	2022-03-30	1 and 2 month after recovery	43
BA.1 convalescents	male	36	2022-01-21	moderate	3	2021-03-19	inactivated vaccine	2021-04-30	inactivated vaccine	2021-12-08	inactivated vaccine	2022-02-28	2022-04-03	1 and 2 month after recovery	44
BA.1 convalescents	female	38	2022-01-13	mild	3	2021-04-09	inactivated vaccine	2021-05-15	inactivated vaccine	2021-11-28	inactivated vaccine	2022-02-23	2022-03-23	1 and 2 month after recovery	46
BA.1 convalescents	male	34	2022-01-15	moderate	3	2021-03-29	inactivated vaccine	2021-05-10	inactivated vaccine	2021-11-30	inactivated vaccine	2022-02-28	2022-04-03	1 and 2 month after recovery	46
BA.1 convalescents	female	60	2022-01-11	mild	3	2021-04-21	inactivated vaccine	2021-05-13	inactivated vaccine	2021-11-25	inactivated vaccine	2022-02-23	2022-03-23	1 and 2 month after recovery	47
BA.1 convalescents	male	39	2022-01-13	moderate	3	2021-04-21	inactivated vaccine	2021-05-15	inactivated vaccine	2021-11-27	inactivated vaccine	2022-02-25	2022-04-03	1 and 2 month after recovery	47
BA.1 convalescents	male	34	2022-01-11	mild	3	2021-04-18	inactivated vaccine	2021-05-20	inactivated vaccine	2021-11-25	inactivated vaccine	2022-02-26	2022-03-30	1 and 2 month after recovery	47
BA.1 convalescents	female	58	2022-01-10	mild	3	2021-04-21	inactivated vaccine	2021-05-19	inactivated vaccine	2021-11-19	inactivated vaccine	2022-02-21	2022-03-23	1 and 2 month after recovery	52
BA.1 convalescents	male	29	2022-01-11	mild	3	2021-01-11	inactivated vaccine	2021-02-01	inactivated vaccine	2021-11-18	inactivated vaccine	2022-02-21	2022-03-26	1 and 2 month after recovery	54
BA.1 convalescents	female	44	2022-01-14	moderate	3	2021-04-15	inactivated vaccine	2021-05-12	inactivated vaccine	2021-11-21	inactivated vaccine	2022-02-24	2022-04-02	1 and 2 month after recovery	54
BA.1 convalescents	male	27	2022-01-13	mild	3	2021-04-21	inactivated vaccine	2021-05-12	inactivated vaccine	2021-11-19	inactivated vaccine	2022-02-23	2022-03-26	1 and 2 month after recovery	55
BA.1 convalescents	male	52	2022-01-14	mild	3	2021-04-18	inactivated vaccine	2021-05-20	inactivated vaccine	2021-11-20	inactivated vaccine	2022-02-23	2022-03-23	1 and 2 month after recovery	55
BA.1 convalescents	male	38	2022-01-16	mild	3	2021-04-07	inactivated vaccine	2021-05-14	inactivated vaccine	2021-11-22	inactivated vaccine	2022-02-25	2022-04-02	1 and 2 month after recovery	55
BA.1 convalescents	male	58	2022-01-13	moderate	3	2021-04-14	inactivated vaccine	2021-05-17	inactivated vaccine	2021-11-19	inactivated vaccine	2022-02-28	2022-03-30	1 and 2 month after recovery	55
BA.1 convalescents	female	42	2022-01-15	moderate	3	2021-04-22	inactivated vaccine	2021-05-14	inactivated vaccine	2021-11-20	inactivated vaccine	2022-02-23	2022-04-02	1 and 2 month after recovery	56
BA.1 convalescents	male	32	2022-01-16	mild	3	2021-04-21	inactivated vaccine	2021-05-12	inactivated vaccine	2021-11-21	inactivated vaccine	2022-02-24	2022-03-26	1 and 2 month after recovery	56
BA.1 convalescents	female	34	2022-01-13	mild	3	2021-04-11	inactivated vaccine	2021-05-14	inactivated vaccine	2021-11-17	inactivated vaccine	2022-02-22	2022-03-26	1 and 2 month after recovery	57
BA.1 convalescents	male	36	2022-01-13	mild	3	2021-04-08	inactivated vaccine	2021-05-14	inactivated vaccine	2021-11-17	inactivated vaccine	2022-02-25	2022-04-02	1 and 2 month after recovery	57
BA.1 convalescents	female	42	2022-01-16	moderate	3	2021-04-15	inactivated vaccine	2021-05-12	inactivated vaccine	2021-11-20	inactivated vaccine	2022-02-25	2022-04-02	1 and 2 month after recovery	57
BA.1 convalescents	female	46	2022-01-12	moderate	3	2021-04-15	inactivated vaccine	2021-05-12	inactivated vaccine	2021-11-15	inactivated vaccine	2022-02-22	2022-03-26	1 and 2 month after recovery	58
BA.1 convalescents	female	48	2022-01-15	mild	3	2021-04-25	inactivated vaccine	2021-05-12	inactivated vaccine	2021-11-15	inactivated vaccine	2022-02-21	2022-03-26	1 and 2 month after recovery	61
BA.1 convalescents	female	48	2022-01-16	moderate	3	2021-03-30	inactivated vaccine	2021-05-08	inactivated vaccine	2021-11-16	inactivated vaccine	2022-03-02	2022-04-03	1 and 2 month after recovery	61
BA.1 convalescents	male	53	2022-01-16	moderate	3	2021-04-02	inactivated vaccine	2021-05-11	inactivated vaccine	2021-11-12	inactivated vaccine	2022-03-03	2022-03-30	1 and 2 month after recovery	65
BA.1 convalescents	male	54	2022-01-21	moderate	3	2021-04-15	inactivated vaccine	2021-05-12	inactivated vaccine	2021-11-14	inactivated vaccine	2022-03-01	2022-03-30	1 and 2 month after recovery	68
BA.1 convalescents	male	47	2022-01-12	moderate	3	2021-03-22	inactivated vaccine	2021-04-29	inactivated vaccine	2021-11-02	inactivated vaccine	2022-02-23	2022-03-26	1 and 2 month after recovery	71
BA.1 convalescents	male	39	2022-01-11	mild	3	2021-03-13	inactivated vaccine	2021-04-03	inactivated vaccine	2021-11-01	inactivated vaccine	2022-02-25	2022-03-23	1 and 2 month after recovery	71
BA.1 convalescents	male	26	2022-01-16	mild	3	2021-03-27	inactivated vaccine	2021-05-04	inactivated vaccine	2021-11-06	inactivated vaccine	2022-02-26	2022-04-02	1 and 2 month after recovery	71
BA.1 convalescents	female	38	2022-01-12	moderate	3	2021-04-01	inactivated vaccine	2021-05-01	inactivated vaccine	2021-11-01	inactivated vaccine	2022-02-22	2022-03-26	1 and 2 month after recovery	72
BA.1 convalescents	female	57	2022-01-12	mild	3	2021-03-26	inactivated vaccine	2021-04-23	inactivated vaccine	2021-10-29	inactivated vaccine	2022-02-22	2022-03-26	1 and 2 month after recovery	75
BA.1 convalescents	female	60	2022-01-13	moderate	3	2021-03-26	inactivated vaccine	2021-04-29	inactivated vaccine	2021-10-30	inactivated vaccine	2022-02-25	2022-03-26	1 and 2 month after recovery	75
BA.1 convalescents	female	50	2022-01-13	mild	3	2021-03-06	inactivated vaccine	2021-04-29	inactivated vaccine	2021-10-29	inactivated vaccine	2022-02-23	2022-03-23	1 and 2 month after recovery	76
BA.1 convalescents	male	55	2022-01-16	moderate	3	2021-04-01	inactivated vaccine	2021-05-01	inactivated vaccine	2021-11-01	inactivated vaccine	2022-02-28	2022-03-30	1 and 2 month after recovery	76
BA.1 convalescents	male	50	2022-01-15	moderate	3	2021-03-12	inactivated vaccine	2021-04-23	inactivated vaccine	2021-10-28	inactivated vaccine	2022-03-03	2022-04-02	1 and 2 month after recovery	79
BA.1 convalescents	male	38	2022-01-16	moderate	3	2021-02-02	inactivated vaccine	2021-03-06	inactivated vaccine	2021-10-10	inactivated vaccine	2022-02-26	2022-04-03	1 and 2 month after recovery	98
BA.1 convalescents	male	30	2022-01-17	moderate	3	2021-03-08	inactivated vaccine	2021-03-22	inactivated vaccine	2021-10-10	inactivated vaccine	2022-03-03	2022-04-02	1 and 2 month after recovery	99
BA.1 convalescents	female	63	2022-01-09	moderate	3	2021-04-13	inactivated vaccine	2021-05-11	inactivated vaccine	2021-09-28	inactivated vaccine	2022-02-21	2022-03-26	1 and 2 month after recovery	103
BA.1 convalescents	female	36	2022-01-09	mild	3	2021-01-10	inactivated vaccine	2021-01-31	inactivated vaccine	2021-09-28	inactivated vaccine	2022-02-24	2022-04-02	1 and 2 month after recovery	103
BA.1 convalescents	female	41	2022-01-12	mild	3	2021-01-09	inactivated vaccine	2021-01-30	inactivated vaccine	2021-09-29	inactivated vaccine	2022-02-22	2022-03-26	1 and 2 month after recovery	105
BA.1 convalescents	male	46	2022-01-13	moderate	3	2021-01-14	inactivated vaccine	2021-01-29	inactivated vaccine	2021-09-29	inactivated vaccine	2022-02-24	2022-04-02	1 and 2 month after recovery	106
BA.1 convalescents	male	45	2022-01-13	mild	3	2021-01-18	inactivated vaccine	2021-02-02	inactivated vaccine	2021-09-28	inactivated vaccine	2022-02-23	2022-03-26	1 and 2 month after recovery	107
BA.1 convalescents	female	23	2022-01-15	mild	3	2021-02-06	inactivated vaccine	2021-02-20	inactivated vaccine	2021-09-30	inactivated vaccine	2022-02-28	2022-04-03	1 and 2 month after recovery	107
BA.1 convalescents	male	53	2022-01-15	mild	3	2021-01-02	inactivated vaccine	2021-01-24	inactivated vaccine	2021-09-28	inactivated vaccine	2022-02-24	2022-03-23	1 and 2 month after recovery	109
BA.1 convalescents	female	29	2022-01-16	mild	3	2021-01-31	inactivated vaccine	2021-02-19	inactivated vaccine	2021-09-29	inactivated vaccine	2022-02-26	2022-04-02	1 and 2 month after recovery	109
BA.1 convalescents	male	49	2022-01-16	mild	3	2021-01-04	inactivated vaccine	2021-01-26	inactivated vaccine	2021-09-28	inactivated vaccine	2022-02-25	2022-04-02	1 and 2 month after recovery	110
BA.1 convalescents	male	36	2022-01-13	moderate	3	2021-01-09	inactivated vaccine	2021-01-30	inactivated vaccine	2021-09-18	inactivated vaccine	2022-02-26	2022-04-03	1 and 2 month after recovery	117
3 dose vaccinee	male	36	——	——	3	2020-12-16	inactivated vaccine	2020-12-30	inactivated vaccine	2021-08-11	inactivated vaccine	2021.09.08(±1）		1 month after the 3rd dose
3 dose vaccinee	female	31	——	——	3	2021-02-01	inactivated vaccine	2021-02-23	inactivated vaccine	2021-08-11	inactivated vaccine	2021.09.08(±1）		1 month after the 3rd dose
3 dose vaccinee	male	32	——	——	3	2021-01-08	inactivated vaccine	2021-01-29	inactivated vaccine	2021-08-11	inactivated vaccine	2021.09.08(±1）		1 month after the 3rd dose
3 dose vaccinee	female	39	——	——	3	2020-12-16	inactivated vaccine	2020-12-30	inactivated vaccine	2021-08-11	inactivated vaccine	2021.09.08(±1）		1 month after the 3rd dose
3 dose vaccinee	female	58	——	——	3	2021-01-11	inactivated vaccine	2021-02-01	inactivated vaccine	2021-08-11	inactivated vaccine	2021.09.08(±1）		1 month after the 3rd dose
3 dose vaccinee	female	26	——	——	3	2021-01-08	inactivated vaccine	2021-01-29	inactivated vaccine	2021-08-11	inactivated vaccine	2021.09.08(±1）		1 month after the 3rd dose
3 dose vaccinee	male	21	——	——	3	2021-01-09	inactivated vaccine	2021-02-01	inactivated vaccine	2021-08-12	inactivated vaccine	2021.09.09(±1）		1 month after the 3rd dose
3 dose vaccinee	female	42	——	——	3	2020-12-16	inactivated vaccine	2021-02-07	inactivated vaccine	2021-08-12	inactivated vaccine	2021.09.09(±1）		1 month after the 3rd dose
3 dose vaccinee	female	50	——	——	3	2021-03-11	inactivated vaccine	2021-04-01	inactivated vaccine	2021-08-13	inactivated vaccine	2021.09.10(±1）		1 month after the 3rd dose
3 dose vaccinee	female	40	——	——	3	2021-01-08	inactivated vaccine	2021-02-12	inactivated vaccine	2021-08-12	inactivated vaccine	2021.09.09(±1）		1 month after the 3rd dose
3 dose vaccinee	female	52	——	——	3	2021-01-12	inactivated vaccine	2021-02-18	inactivated vaccine	2021-08-12	inactivated vaccine	2021.09.09(±1）		1 month after the 3rd dose
3 dose vaccinee	female	49	——	——	3	2021-01-11	inactivated vaccine	2021-02-21	inactivated vaccine	2021-08-12	inactivated vaccine	2021.09.09(±1）		1 month after the 3rd dose
3 dose vaccinee	female	48	——	——	3	2021-01-11	inactivated vaccine	2021-02-24	inactivated vaccine	2021-08-12	inactivated vaccine	2021.09.09(±1）		1 month after the 3rd dose
3 dose vaccinee	female	33	——	——	3	2021-01-08	inactivated vaccine	2021-02-27	inactivated vaccine	2021-08-12	inactivated vaccine	2021.09.09(±1）		1 month after the 3rd dose
3 dose vaccinee	female	26	——	——	3	2020-12-16	inactivated vaccine	2021-03-01	inactivated vaccine	2021-08-12	inactivated vaccine	2021.09.09(±1）		1 month after the 3rd dose
3 dose vaccinee	male	35	——	——	3	2021-02-23	inactivated vaccine	2021-03-06	inactivated vaccine	2021-08-12	inactivated vaccine	2021.09.09(±1）		1 month after the 3rd dose
3 dose vaccinee	female	35	——	——	3	2021-01-08	inactivated vaccine	2021-01-29	inactivated vaccine	2021-08-13	inactivated vaccine	2021.09.10(±1）		1 month after the 3rd dose
3 dose vaccinee	male	35	——	——	3	2021-01-08	inactivated vaccine	2021-03-11	inactivated vaccine	2021-08-12	inactivated vaccine	2021.09.09(±1）		1 month after the 3rd dose
3 dose vaccinee	female	40	——	——	3	2021-01-11	inactivated vaccine	2021-03-12	inactivated vaccine	2021-08-12	inactivated vaccine	2021.09.09(±1）		1 month after the 3rd dose
3 dose vaccinee	female	21	——	——	3	2021-01-08	inactivated vaccine	2021-01-29	inactivated vaccine	2021-08-13	inactivated vaccine	2021.09.10(±1）		1 month after the 3rd dose
3 dose vaccinee	female	50	——	——	3	2021-01-08	inactivated vaccine	2021-01-29	inactivated vaccine	2021-08-13	inactivated vaccine	2021.09.10(±1）		1 month after the 3rd dose
3 dose vaccinee	female	31	——	——	3	2021-01-08	inactivated vaccine	2021-01-29	inactivated vaccine	2021-08-13	inactivated vaccine	2021.09.10(±1）		1 month after the 3rd dose
3 dose vaccinee	female	53	——	——	3	2021-01-12	inactivated vaccine	2021-02-02	inactivated vaccine	2021-08-13	inactivated vaccine	2021.09.10(±1）		1 month after the 3rd dose
3 dose vaccinee	female	40	——	——	3	2021-03-11	inactivated vaccine	2021-04-01	inactivated vaccine	2021-08-13	inactivated vaccine	2021.09.10(±1）		1 month after the 3rd dose
3 dose vaccinee	male	40	——	——	3	2021-01-08	inactivated vaccine	2021-01-29	inactivated vaccine	2021-08-13	inactivated vaccine	2021.09.10(±1）		1 month after the 3rd dose
3 dose vaccinee	female	39	——	——	3	2021-01-08	inactivated vaccine	2021-01-29	inactivated vaccine	2021-08-13	inactivated vaccine	2021.09.10(±1）		1 month after the 3rd dose
3 dose vaccinee	female	32	——	——	3	2021-01-11	inactivated vaccine	2021-03-07	inactivated vaccine	2021-08-17	inactivated vaccine	2021.09.14(±1）		1 month after the 3rd dose
3 dose vaccinee	female	38	——	——	3	2021-02-01	inactivated vaccine	2021-02-23	inactivated vaccine	2021-08-13	inactivated vaccine	2021.09.10(±1）		1 month after the 3rd dose
3 dose vaccinee	male	26	——	——	3	2021-02-19	inactivated vaccine	2021-03-13	inactivated vaccine	2021-08-13	inactivated vaccine	2021.09.10(±1）		1 month after the 3rd dose
3 dose vaccinee	female	31	——	——	3	2021-01-08	inactivated vaccine	2021-01-29	inactivated vaccine	2021-08-13	inactivated vaccine	2021.09.10(±1）		1 month after the 3rd dose
3 dose vaccinee	male	35	——	——	3	2021-02-07	inactivated vaccine	2021-03-03	inactivated vaccine	2021-08-13	inactivated vaccine	2021.09.10(±1）		1 month after the 3rd dose
3 dose vaccinee	female	36	——	——	3	2021-01-08	inactivated vaccine	2021-01-29	inactivated vaccine	2021-08-13	inactivated vaccine	2021.09.10(±1）		1 month after the 3rd dose
3 dose vaccinee	female	36	——	——	3	2021-01-08	inactivated vaccine	2021-01-29	inactivated vaccine	2021-08-13	inactivated vaccine	2021.09.10(±1）		1 month after the 3rd dose
3 dose vaccinee	female	30	——	——	3	2021-01-08	inactivated vaccine	2021-01-29	inactivated vaccine	2021-08-13	inactivated vaccine	2021.09.10(±1）		1 month after the 3rd dose
3 dose vaccinee	female	31	——	——	3	2021-01-09	inactivated vaccine	2021-02-03	inactivated vaccine	2021-08-17	inactivated vaccine	2021.09.14(±1）		1 month after the 3rd dose
3 dose vaccinee	female	25	——	——	3	2021-02-02	inactivated vaccine	2021-02-06	inactivated vaccine	2021-08-17	inactivated vaccine	2021.09.14(±1）		1 month after the 3rd dose
3 dose vaccinee	male	41	——	——	3	2021-01-08	inactivated vaccine	2021-02-08	inactivated vaccine	2021-08-17	inactivated vaccine	2021.09.14(±1）		1 month after the 3rd dose
3 dose vaccinee	female	24	——	——	3	2021-01-12	inactivated vaccine	2021-02-12	inactivated vaccine	2021-08-17	inactivated vaccine	2021.09.14(±1）		1 month after the 3rd dose
3 dose vaccinee	female	48	——	——	3	2021-02-02	inactivated vaccine	2021-02-17	inactivated vaccine	2021-08-17	inactivated vaccine	2021.09.14(±1）		1 month after the 3rd dose
3 dose vaccinee	female	59	——	——	3	2021-01-11	inactivated vaccine	2021-02-20	inactivated vaccine	2021-08-17	inactivated vaccine	2021.09.14(±1）		1 month after the 3rd dose
3 dose vaccinee	female	44	——	——	3	2021-03-03	inactivated vaccine	2021-03-24	inactivated vaccine	2021-08-12	recombinant RBD protein vaccine	2021.09.09(±1）		1 month after the 3rd dose
3 dose vaccinee	male	42	——	——	3	2021-01-11	inactivated vaccine	2021-02-02	inactivated vaccine	2021-08-11	recombinant RBD protein vaccine	2021.09.08(±1）		1 month after the 3rd dose
3 dose vaccinee	female	56	——	——	3	2021-03-11	inactivated vaccine	2021-04-01	inactivated vaccine	2021-08-11	recombinant RBD protein vaccine	2021.09.08(±1）		1 month after the 3rd dose
3 dose vaccinee	male	41	——	——	3	2021-01-09	inactivated vaccine	2021-03-21	inactivated vaccine	2021-08-12	recombinant RBD protein vaccine	2021.09.09(±1）		1 month after the 3rd dose
3 dose vaccinee	female	41	——	——	3	2021-01-01	inactivated vaccine	2021-02-02	inactivated vaccine	2021-08-11	recombinant RBD protein vaccine	2021.09.08(±1）		1 month after the 3rd dose
3 dose vaccinee	female	39	——	——	3	2021-01-08	inactivated vaccine	2021-03-22	inactivated vaccine	2021-08-12	recombinant RBD protein vaccine	2021.09.09(±1）		1 month after the 3rd dose
3 dose vaccinee	male	46	——	——	3	2021-01-09	inactivated vaccine	2021-02-01	inactivated vaccine	2021-08-11	recombinant RBD protein vaccine	2021.09.08(±1）		1 month after the 3rd dose
3 dose vaccinee	female	46	——	——	3	2021-01-08	inactivated vaccine	2021-03-23	inactivated vaccine	2021-08-12	recombinant RBD protein vaccine	2021.09.09(±1）		1 month after the 3rd dose
3 dose vaccinee	female	37	——	——	3	2021-01-08	inactivated vaccine	2021-01-29	inactivated vaccine	2021-08-11	recombinant RBD protein vaccine	2021.09.08(±1）		1 month after the 3rd dose
3 dose vaccinee	female	39	——	——	3	2021-01-09	inactivated vaccine	2021-03-19	inactivated vaccine	2021-08-12	recombinant RBD protein vaccine	2021.09.09(±1）		1 month after the 3rd dose
3 dose vaccinee	female	34	——	——	3	2021-01-09	inactivated vaccine	2021-02-02	inactivated vaccine	2021-08-11	recombinant RBD protein vaccine	2021.09.08(±1）		1 month after the 3rd dose
3 dose vaccinee	female	49	——	——	3	2020-12-16	inactivated vaccine	2020-12-30	inactivated vaccine	2021-08-11	recombinant RBD protein vaccine	2021.09.08(±1）		1 month after the 3rd dose
3 dose vaccinee	female	52	——	——	3	2021-01-08	inactivated vaccine	2021-02-02	inactivated vaccine	2021-08-12	recombinant RBD protein vaccine	2021.09.09(±1）		1 month after the 3rd dose
3 dose vaccinee	female	33	——	——	3	2021-01-09	inactivated vaccine	2021-02-03	inactivated vaccine	2021-08-12	recombinant RBD protein vaccine	2021.09.09(±1）		1 month after the 3rd dose
3 dose vaccinee	male	39	——	——	3	2020-12-16	inactivated vaccine	2021-02-05	inactivated vaccine	2021-08-12	recombinant RBD protein vaccine	2021.09.09(±1）		1 month after the 3rd dose
3 dose vaccinee	male	39	——	——	3	2021-02-02	inactivated vaccine	2021-02-28	inactivated vaccine	2021-08-17	recombinant RBD protein vaccine	2021.09.14(±1）		1 month after the 3rd dose
3 dose vaccinee	female	41	——	——	3	2020-12-16	inactivated vaccine	2021-02-08	inactivated vaccine	2021-08-12	recombinant RBD protein vaccine	2021.09.09(±1）		1 month after the 3rd dose
3 dose vaccinee	female	42	——	——	3	2020-12-16	inactivated vaccine	2021-02-09	inactivated vaccine	2021-08-12	recombinant RBD protein vaccine	2021.09.09(±1）		1 month after the 3rd dose
3 dose vaccinee	male	38	——	——	3	2021-01-08	inactivated vaccine	2021-02-10	inactivated vaccine	2021-08-12	recombinant RBD protein vaccine	2021.09.09(±1）		1 month after the 3rd dose
3 dose vaccinee	female	26	——	——	3	2021-02-02	inactivated vaccine	2021-02-23	inactivated vaccine	2021-08-13	recombinant RBD protein vaccine	2021.09.10(±1）		1 month after the 3rd dose
3 dose vaccinee	female	38	——	——	3	2021-01-08	inactivated vaccine	2021-02-13	inactivated vaccine	2021-08-12	recombinant RBD protein vaccine	2021.09.09(±1）		1 month after the 3rd dose
3 dose vaccinee	male	55	——	——	3	2021-01-12	inactivated vaccine	2021-02-17	inactivated vaccine	2021-08-12	recombinant RBD protein vaccine	2021.09.09(±1）		1 month after the 3rd dose
3 dose vaccinee	female	39	——	——	3	2021-01-08	inactivated vaccine	2021-02-20	inactivated vaccine	2021-08-12	recombinant RBD protein vaccine	2021.09.09(±1）		1 month after the 3rd dose
3 dose vaccinee	male	32	——	——	3	2021-01-11	inactivated vaccine	2021-02-22	inactivated vaccine	2021-08-12	recombinant RBD protein vaccine	2021.09.09(±1）		1 month after the 3rd dose
3 dose vaccinee	female	38	——	——	3	2021-01-11	inactivated vaccine	2021-02-23	inactivated vaccine	2021-08-12	recombinant RBD protein vaccine	2021.09.09(±1）		1 month after the 3rd dose
3 dose vaccinee	male	40	——	——	3	2021-01-08	inactivated vaccine	2021-02-26	inactivated vaccine	2021-08-12	recombinant RBD protein vaccine	2021.09.09(±1）		1 month after the 3rd dose
3 dose vaccinee	female	57	——	——	3	2021-02-02	inactivated vaccine	2021-02-28	inactivated vaccine	2021-08-12	recombinant RBD protein vaccine	2021.09.09(±1）		1 month after the 3rd dose
3 dose vaccinee	female	30	——	——	3	2021-01-08	inactivated vaccine	2021-01-29	inactivated vaccine	2021-08-13	recombinant RBD protein vaccine	2021.09.10(±1）		1 month after the 3rd dose
3 dose vaccinee	female	46	——	——	3	2021-01-12	inactivated vaccine	2021-03-03	inactivated vaccine	2021-08-12	recombinant RBD protein vaccine	2021.09.09(±1）		1 month after the 3rd dose
3 dose vaccinee	male	44	——	——	3	2021-01-09	inactivated vaccine	2021-03-04	inactivated vaccine	2021-08-12	recombinant RBD protein vaccine	2021.09.09(±1）		1 month after the 3rd dose
3 dose vaccinee	female	48	——	——	3	2021-01-08	inactivated vaccine	2021-03-07	inactivated vaccine	2021-08-12	recombinant RBD protein vaccine	2021.09.09(±1）		1 month after the 3rd dose
3 dose vaccinee	female	44	——	——	3	2021-01-09	inactivated vaccine	2021-03-08	inactivated vaccine	2021-08-12	recombinant RBD protein vaccine	2021.09.09(±1）		1 month after the 3rd dose
3 dose vaccinee	male	41	——	——	3	2021-01-08	inactivated vaccine	2021-01-29	inactivated vaccine	2021-08-13	recombinant RBD protein vaccine	2021.09.10(±1）		1 month after the 3rd dose
3 dose vaccinee	female	39	——	——	3	2021-01-18	inactivated vaccine	2021-03-10	inactivated vaccine	2021-08-12	recombinant RBD protein vaccine	2021.09.09(±1）		1 month after the 3rd dose
3 dose vaccinee	female	55	——	——	3	2021-01-12	inactivated vaccine	2021-03-13	inactivated vaccine	2021-08-12	recombinant RBD protein vaccine	2021.09.09(±1）		1 month after the 3rd dose
3 dose vaccinee	female	20	——	——	3	2021-01-09	inactivated vaccine	2021-02-01	inactivated vaccine	2021-08-13	recombinant RBD protein vaccine	2021.09.10(±1）		1 month after the 3rd dose
3 dose vaccinee	female	33	——	——	3	2021-01-09	inactivated vaccine	2021-03-15	inactivated vaccine	2021-08-12	recombinant RBD protein vaccine	2021.09.09(±1）		1 month after the 3rd dose
3 dose vaccinee	female	40	——	——	3	2021-01-09	inactivated vaccine	2021-03-16	inactivated vaccine	2021-08-12	recombinant RBD protein vaccine	2021.09.09(±1）		1 month after the 3rd dose
