## Supplementary Table 3 for "BA.2.12.1, BA.4 and BA.5 escape antibodies elicited by Omicron infection"

### Sheet: Sheet1
		accession number
clade 1b	Wuhan-Hu-1	NC_045512
	RaTG13	QHR63300	with N519K (based on SARS-CoV-2 spike numbering)
	Pangolin-GD	EPI_ISL_410721
	Pangolin-GX	EPI_ISL_410542
clade 1a	SARS-CoV Sin852	AY559082
	SARS-CoV GZ-C	AY394979
	SARS-CoV Urbani	AAP13441
	SARS-CoV BJ01	AY278488
	SARS-CoV PC4-127	AY613951
	SARS-CoV HKU-39849	AY278491
	LYRa11	KF569996
	Rs7327	KY417151
	Rs4231	KY417146
	WIV1	AGZ48831
clade 3	BM48-31	GU190215
	BtKY72	KY352407
clade 2	YN2013	KJ473816
	Anlong-112	ARI44804
	SC2018	QDF43815
	ZC45	AVP78031
	Rp/Shaanxi2011	JX993987
	Rp3	DQ071615
	ZXC21	AVP78042
	Rs4247	KY417148
