## Supplementary Table 4 for "BA.2.12.1, BA.4 and BA.5 escape antibodies elicited by Omicron infection"

### Sheet: spike
	BD55-1239/S6P(B.1.1.529)	BD55-3546/S6P(B.1.617.2)	BD55-5840/S6P(B.1.1.529)	BD55-3500/S6P(B.1.1.529)	BD55-3372/S6P(B.1.617.2)	BD55-4637/S6P(B.1.1.529)	BD55-3152/S6P(B.1.1.529)	BD55-3152/S2P(SARS-CoV)	BD55-5840/S6P(BA.2)	S6P(BA.2) Open	S6P(BA.2) Closed	S6P(BA.3) Closed	S6P(BA.4) Closed	S6P(BA.2.13)	S6P(BA.2.12.1) Closed
Data collection
Voltage (kV)	300	300	300	300	300	300	300	300	300	300	300	300	300	300	300
Microscope	FEI Titan Krios G3i	FEI Titan Krios G3i	FEI Titan Krios G3i	FEI Titan Krios G3i	FEI Titan Krios G3i	FEI Titan Krios G3i	FEI Titan Krios G2	FEI Titan Krios G2	FEI Titan Krios	FEI Titan Krios	FEI Titan Krios	FEI Titan Krios	FEI Titan Krios	FEI Titan Krios	FEI Titan Krios
Camera	K3 (Gatan)	K3 (Gatan)	K3 (Gatan)	K3 (Gatan)	K3 (Gatan)	K3 (Gatan)	K2 (Gatan)	K2 (Gatan)	K3 (Gatan)	K3 (Gatan)	K3 (Gatan)	K2 (Gatan)	K2 (Gatan)	K3 (Gatan)	K3 (Gatan)
Magnification (calibrated)	64,000X	64,000X	64,000X	81,000X	81,000X	81,000X	130,000X	130,000X	81,000X	81,000X	81,000X	81,000X	81,000X	81,000X	81,000X
Electron exposure (e–/Å2)	50	50	50	59	59	59	50	50	60	60	60	60	60	60	60
Exposure rate (e–/Å2/s)	19.76	19.76	19.76	18.34	18.34	18.34	9.77	9.77	16.02	16.02	16.02	16.02	16.02	16.02	16.02
Number of frames collected per micrograph	40	40	40	40	40	40	40	40	32	32	32	32	32	32	32
Energy filter slit width	20 eV	20 eV	20 eV	20 eV	20 eV	20 eV	20 eV	20 eV	-	-	-	-
Automation software	EPU	EPU	EPU	EPU	EPU	EPU	SerialEM	SerialEM	SerialEM	SerialEM	SerialEM	SerialEM	SerialEM	SerialEM	SerialEM
Defocus range (μm)	–1.0 to –1.5	–1.0 to –1.5	–1.0 to –1.5	–1.0 to –1.5	–1.0 to –1.5	–1.0 to –1.5	–1.0 to –1.5	–1.0 to –1.5	–1.0 to –1.8	–1.2 to –1.8	–1.2 to –1.8	–1.2 to –1.8	–1.2 to –1.8	–1.2 to –1.8	–1.2 to –1.8
Pixel size (Å)	1.08	1.08	1.08	1.07	1.07	1.07	1.04	1.04	1.07	1.07	1.07	1.04	1.04	1.07	1.07
Overall map processing
Micrographs used	3552	3355	2765	3446	3795	3279	4518	3517	6608	3675	3675	3651	3625	3752	4683
Symmetry imposed	C1	C1	C1	C1	C1	C1	C1	C1	C1	C1	C3	C3	C3	C1	C1
Initial particle images	1361413	1521547	511391	1358154	727044	1832719	1585792	1067449	3359149	1449818	1449818	953672	625843	1827318	1554387
Final particle images	285686	303444	190432	95595	343234	192163	282833	222513	355445	167642	182332	185916	129691	346286	364517
Resolution at 0.143 FSC of masked reconstruction (Å)	2.77	2.63	2.95	3.21	2.92	3.17	3.04	3.05	3.59	3.62	3.25	3.07	3.52	3.49	3.48
Map sharpening B factor (Å2)	–84.9	–77.5	–83.1	-57	-70.3	-70.9	-67.9	-65	-150.2	-128.4	-148.9	-120.3	-159	-159	-145.7
Local map processing
Final particle images	285686	303444	190432	95595	343234	192163	282833	222513	-	-	-	85941
Resolution at 0.143 FSC of masked reconstruction (Å)	3.51	3.28	3.26	3.87	3.43	4.08	3.5	3.24	-	-	-	3.72
Map sharpening B factor (Å2)	-99.7	-107.7	-86.8	-118	-87.5	-159	-104.7	-74.4	-	-	-	-124.4
Local map refinement
Initial model used (PDB code)	7E8F	7E8F	7E8F	7E8F	7E8F	7E8F	7E8F	7E8F	7WEE	7XIW	7XIX	7XIY,7XYZ
Refinement package	Phenix v1.18	Phenix v1.18	Phenix v1.18	Phenix v1.18	Phenix v1.18	Phenix v1.18	Phenix v1.18	Phenix v1.18	Phenix v1.18	Phenix v1.18	Phenix v1.18	Phenix v1.18	Phenix v1.19	Phenix v1.19	Phenix v1.19
Model composition
Non-hydrogen atoms	3251	3267	3270	3306	3179	3289	3286	3266	31907	26663	26586	26119	26463	26460	26595
Protein residues	419	413	414	413	412	418	417	411	3994	3310	3285	3255	3267	3285	3285
Ligands	0	BMA:1	0	NAG:2	0	NAG:2	FUC:1	FUC:1,BMA:1	NAG:56	NAG:56	NAG:66	NAG:47	NAG:69	NAG:57	NAG:66
		NAG:2					NAG:2	NAG:3
R.m.s. deviations
Bond lengths (Å)	0.006	0.005	0.003	0.008	0.007	0.009	0.008	0.005	0.002	0.004	0.003	0.005	0.002	0.004	0.004
Bond angles (°)	1.026	0.897	0.625	1.342	1.009	1.306	1.124	0.934	0.539	0.946	0.563	0.83	0.544	0.592	0.603
B factors (Å2)
Protein	137.39	97.53	77.44	129.14	109.61	127.13	44.17	43.14	105.64	96.62	34.56	92.02	120.03	63.98	90.06
Ligands	N/A	71.74	58.97	97.05	N/A	151.62	31.14	31.14	108.2	114.31	N/A	102.37	130.55	90.98	125.16
Validation
MolProbity score	1.94	1.5	1.78	1.93	1.83	2.21	1.9	1.69	1.8	1.8	1.69	1.81	1.93	1.92	1.68
Clashscore	5.68	2.81	6.9	6.64	7.1	12.35	5.44	3.61	6.77	6.66	5.94	5.82	10.44	8.67	6.38
Poor rotamers (%)	0	0	0	0	0	0	0	0	0	0.03	0	0.28	0.04	0	0
Ramachandran plot
Favored (%)	86.62	93.33	94.09	89.58	93.1	87.8	87.53	90.37	93.39	93.32	94.61	91.97	94.2	92.78	95.26
Allowed (%)	13.38	6.67	5.91	10.42	6.9	11.46	12.47	9.63	6.28	6.29	5.39	7.69	5.8	7.22	4.74
Disallowed (%)	0	0	0	0	0	0.73	0	0	0.33	0.39	0	0.34	0	0	0
Cb outliers (%)	0	0	0	0	0	0	0	0	0	0	0	0	0	0	0
CaBLAM outliers (%)	6.25	2.77	4.02	4.07	2.25	6.97	5.74	6.52	4.98	5.16	3.45	6.12	3.88	4.22	3.66

### Sheet: antibody
	BD55-1239/S6P(B.1.1.529)	BD55-5840/S6P(B.1.1.529)	BD55-3372/S6P(B.1.617.2)	BD55-3152/S6P(B.1.1.529)	BD55-5840/S6P(BA.2)
Data collection
Voltage (kV)	300	300	300	300	300
Microscope	FEI Titan Krios G3i	FEI Titan Krios G3i	FEI Titan Krios G3i	FEI Titan Krios G2	FEI Titan Krios
Camera	K3 (Gatan)	K3 (Gatan)	K3 (Gatan)	K2 (Gatan)	K3 (Gatan)
Magnification (calibrated)	64,000X	64,000X	81,000X	130,000X	81,000X
Electron exposure (e–/Å2)	50	50	59	50	60
Exposure rate (e–/Å2/s)	19.76	19.76	18.34	9.77	16.02
Number of frames collected per micrograph	40	40	40	40	32
Energy filter slit width	20 eV	20 eV	20 eV	20 eV	-
Automation software	EPU	EPU	EPU	SerialEM	SerialEM
Defocus range (μm)	–1.0 to –1.5	–1.0 to –1.5	–1.0 to –1.5	–1.0 to –1.5	–1.0 to –1.8
Pixel size (Å)	1.08	1.08	1.07	1.04	1.07
Overall map processing
Micrographs used	3552	2765	3795	4518	6608
Symmetry imposed	C1	C1	C1	C1	C1
Initial particle images	1361413	511391	727044	1585792	3359149
Final particle images	285686	190432	343234	282833	355445
Resolution at 0.143 FSC of masked reconstruction (Å)	2.77	2.95	2.92	3.04	3.59
Map sharpening B factor (Å2)	–84.9	–83.1	-70.3	-67.9	-150.2
Local map processing
Final particle images	285686	190432	343234	282833	-
Resolution at 0.143 FSC of masked reconstruction (Å)	3.51	3.26	3.43	3.5	-
Map sharpening B factor (Å2)	-99.7	-86.8	-87.5	-104.7	-
Local map refinement
Initial model used (PDB code)	7E8F	7E8F	7E8F	7E8F	7WEE
Refinement package	Phenix v1.18	Phenix v1.18	Phenix v1.18	Phenix v1.18	Phenix v1.18
Model composition
Non-hydrogen atoms	3251	3270	3179	3286	31907
Protein residues	419	414	412	417	3994
Ligands	0	0	0	FUC:1	NAG:56
				NAG:2
R.m.s. deviations
Bond lengths (Å)	0.006	0.003	0.007	0.008	0.002
Bond angles (°)	1.026	0.625	1.009	1.124	0.539
B factors (Å2)
Protein	137.39	77.44	109.61	44.17	105.64
Ligands	N/A	58.97	N/A	31.14	108.2
Validation
MolProbity score	1.94	1.78	1.83	1.9	1.8
Clashscore	5.68	6.9	7.1	5.44	6.77
Poor rotamers (%)	0	0	0	0	0
Ramachandran plot
Favored (%)	86.62	94.09	93.1	87.53	93.39
Allowed (%)	13.38	5.91	6.9	12.47	6.28
Disallowed (%)	0	0	0	0	0.33
Cb outliers (%)	0	0	0	0	0
CaBLAM outliers (%)	6.25	4.02	2.25	5.74	4.98
